# Prediction of drug targets for specific diseases leveraging gene perturbation data: A machine learning approach

**DOI:** 10.1101/2021.12.01.470692

**Authors:** Kai Zhao, Yujia Shi, Hon-Cheong So

## Abstract

Identification of the correct targets is a key element for successful drug development. However, there are limited approaches for predicting drug targets for specific diseases using omics data, and few have leveraged expression profiles from gene perturbations.

We present a novel computational target discovery approach based on machine learning(ML) models. ML models are first trained on drug-induced expression profiles, with outcomes defined as whether the drug treats the studied disease. The goal is to “learn” expression patterns associated with treatment. The fitted ML models were then applied to expression profiles from gene perturbations(over-expression[OE]/knockdown[KD]). We prioritized targets based on predicted probabilities from the ML model, which reflects treatment potential.

The methodology was applied to predict targets for hypertension, diabetes mellitus(DM), rheumatoid arthritis(RA) and schizophrenia(SCZ). We validated our approach by evaluating whether the identified targets may ‘re-discover’ known drug targets from an external database(OpenTargets). We indeed found evidence of significant enrichment across all diseases under study. Further literature search revealed that many candidates were supported by previous studies. For example, we predicted PSMB8 inhibition to be associated with treatment of RA, which was supported by a study showing PSMB8 inhibitors(PR-957) ameliorated experimental RA in mice.

In conclusion, we propose a new ML approach to integrate expression profiles from drugs and gene perturbations and validated the framework. Our approach is flexible and may provide an independent source of information when prioritizing targets.
