## Supplementary material for "Prediction of drug targets for specific diseases leveraging gene perturbation data: A machine learning approach": Supp Text and Supp Tables 1-3: Table S2 enrichment test result for KD genes .xlsx

### Sheet: a HT
Table S2a to e Enrichment test of the predicted targets from knockdown data
Two.sided p-value
Threshold	EN	GBM	RF	SVM
1	0.501338	0.396416	0.0174692	0.263623
0.8	0.450156	0.311299	0.0166066	0.230922
0.6	0.794266	0.54216	0.440725	0.635511
0.4	0.816603	0.559486	0.390409	0.649171
0.2	0.756083	0.807781	0.279494	0.537741
0	0.680496	3.83709e-05	0.804618	0.553449
please also refer to the legends of main table 1.
Tables S2a to e show how our predicted candidates were enriched for targets of HT, DM, RA, SCZ and BP derived from the OpenTargets platform respectively.
Results with p<0.05 are in italics.

### Sheet: b  DM
Two.sided p-value
Threshod	EN	GBM	RF	SVM
1	0.963249	0.276904	0.825855	0.665821
0.8	0.827976	0.259758	0.881682	0.66735
0.6	0.987611	0.573528	0.927001	0.530362
0.4	0.85506	0.547546	0.761673	0.649904
0.2	0.260662	0.77709	0.11185	0.48211
0	0.187165	0.744865	0.637315	0.286161

### Sheet: c  RA
Two.sided p-value
Threshold	EN	GBM	RF	SVM
1	0.426141	0.954089	0.118379	0.729881
0.8	0.669982	0.923394	0.0516164	0.300069
0.6	0.562125	0.935621	0.136044	0.305533
0.4	0.448748	0.522815	0.142534	0.130698
0.2	0.217509	0.219063	0.379877	0.491138
0	0.927368	0.143262	0.0434553	0.683019

### Sheet: d  SCZ
Two.sided p-value
Threshold	EN	GBM	RF	SVM
1	0.990775	0.637265	0.932967	0.117476
0.8	0.297141	0.985326	0.481569	0.470747
0.6	0.642587	0.287155	0.334427	0.264365
0.4	0.895724	0.293541	0.50173	0.241708
0.2	0.808043	0.672116	0.402086	0.295016
0	0.498662	0.423361	0.355711	0.885045

### Sheet: e  BP
Two.sided p-value
Threshold	EN	GBM	RF	SVM
1	0.14665	0.455023	0.923281	0.27306
0.8	0.103384	0.677051	0.720878	0.316229
0.6	0.411259	0.198447	0.946749	0.133359
0.4	0.486721	0.242143	0.905059	0.149961
0.2	0.773586	0.188336	0.990554	0.246466
0	0.756502	0.240585	0.302542	0.335852
