## Supplementary material for "Prediction of drug targets for specific diseases leveraging gene perturbation data: A machine learning approach": Supp Text and Supp Tables 1-3: Table S3 top targets list final.xlsx

### Sheet: DM
Table S3 List of identified targets (the 10 targets with the highest and lowest predicted probabilities of treatment potential are shown; four sub-tables showing targets for each disease)
	SVM		RF		GBM		EN
	Gene_id	Target_name	Gene_id	Target_name	Gene_id	Target_name	Gene_id	Target_name
Top 10	1316	KLF6	25937	WWTR1	355	FAS	355	FAS
	63933	MCUR1	355	FAS	29110	TBK1	79862	ZNF669
	79862	ZNF669	79734	KCTD17	836	CASP3	23475	QPRT
	8431	NR0B2	7391	USF1	10898	CPSF4	7103	TSPAN8
	4860	PNP	54505	DHX29	8431	NR0B2	2353	FOS
	8859	STK19	90993	CREB3L1	9500	MAGED1	23062	GGA2
	79960	JADE1	4942	OAT	80204	FBXO11	54505	DHX29
	8428	STK24	64170	CARD9	5518	PPP2R1A	7391	USF1
	3385	ICAM3	2353	FOS	10190	TXNDC9	317705	VN1R5
	25803	SPDEF	1024	CDK8	79734	KCTD17	7718	ZNF165
Bottom 10	10013	HDAC6	165140	OXER1	59350	RXFP1	1647	GADD45A
	6196	RPS6KA2	1591	CYP24A1	64215	DNAJC1	3172	HNF4A
	54496	PRMT7	1537	CYC1	285613	RELL2	112858	TP53RK
	6419	SETMAR	1509	CTSD	3312	HSPA8	3456	IFNB1
	2185	PTK2B	146760	RTN4RL1	7480	WNT10B	10481	HOXB13
	112858	TP53RK	136	ADORA2B	126823	KLHDC9	2078	ERG
	5582	PRKCG	126823	KLHDC9	2189	FANCG	9448	MAP4K4
	8844	KSR1	10953	TOMM34	2817	GPC1	8844	KSR1
	5871	MAP4K2	10247	RIDA	6906	SERPINA7	58495	OVOL2
	9448	MAP4K4	10221	TRIB1	8521	GCM1	1879	EBF1
Targets highlighted in green are also discussed in the main text.
In order to validate the functional relevance of our identified potential targets, we conducted a literature search of the 10 targets with the highest and lowest predicted probabilities for each disease, based on targets identified from OE data. As described in the introduction of main text, for targets with high predicted probabilities, we expect that up-regulation of the gene may be associated …

### Sheet: Hypertension
	SVM		RF		GBM		EN
	Gene_id	Target_name	Gene_id	Target_name	Gene_id	Target_name	Gene_id	Target_name
Top 10	79862	ZNF669	498	ATP5F1A	84163	GTF2IRD2	79862	ZNF669
	24148	PRPF6	5217	PFN2	5901	RAN	24148	PRPF6
	2925	GRPR	7360	UGP2	8611	PLPP1	115201	ATG4A
	1788	DNMT3A	5901	RAN	55278	QRSL1	2925	GRPR
	7103	TSPAN8	8611	PLPP1	3109	HLA-DMB	6812	STXBP1
	10898	CPSF4	25793	FBXO7	55644	OSGEP	7103	TSPAN8
	6934	TCF7L2	287015	TRIM42	83942	TSSK1B	5002	SLC22A18
	8892	EIF2B2	55644	OSGEP	84124	ZNF394	6934	TCF7L2
	115201	ATG4A	3109	HLA-DMB	498	ATP5F1A	64798	DEPTOR
	326	AIRE	83942	TSSK1B	7639	ZNF85	6646	SOAT1
Bottom 10	3172	HNF4A	1848	DUSP6	1045	CDX2	8772	FADD
	162979	ZNF296	7423	VEGFB	6626	SNRPA	58495	OVOL2
	7357	UGCG	5831	PYCR1	2645	GCK	10481	HOXB13
	51704	GPRC5B	90649	ZNF486	3488	IGFBP5	55223	TRIM62
	51079	NDUFA13	2542	SLC37A4	9813	EFCAB14	3172	HNF4A
	5029	P2RY2	4714	NDUFB8	8772	FADD	1879	EBF1
	29082	CHMP4A	5720	PSME1	2101	ESRRA	4055	LTBR
	3456	IFNB1	10247	RIDA	3788	KCNS2	2078	ERG
	58495	OVOL2	8623	ASMTL	55163	PNPO	5867	RAB4A
	1647	GADD45A	54850	FBXL12	10481	HOXB13	1027	CDKN1B

### Sheet: RA
	SVM		RF		GBM		EN
	Gene_id	Target_name	Gene_id	Target_name	Gene_id	Target_name	Gene_id	Target_name
Top 10	55869	HDAC8	25793	FBXO7	25793	FBXO7	2115	ETV1
	23229	ARHGEF9	113878	DTX2	113878	DTX2	6522	SLC4A2
	1571	CYP2E1	1622	DBI	2059	EPS8	3034	HAL
	121599	SPIC	55644	OSGEP	11200	CHEK2	3682	ITGAE
	55847	CISD1	8771	TNFRSF6B	10769	PLK2	3164	NR4A1
	55810	FOXJ2	4092	SMAD7	1622	DBI	5198	PFAS
	4302	MLLT6	2059	EPS8	3326	HSP90AB1	55095	SAMD4B
	54881	TEX10	7048	TGFBR2	55278	QRSL1	7494	XBP1
	9181	ARHGEF2	55278	QRSL1	8611	PLPP1	8703	B4GALT3
	64326	COP1	695	BTK	59348	ZNF350	5582	PRKCG
Bottom 10	148254	ZNF555	1026	CDKN1A	1105	CHD1	729873	TBC1D3
	25	ABL1	57192	MCOLN1	29994	BAZ2B	58495	OVOL2
	166655	TRIM60	5048	PAFAH1B1	10314	LANCL1	7357	UGCG
	8495	PPFIBP2	2944	GSTM1	10270	AKAP8	1647	GADD45A
	7571	ZNF23	2108	ETFA	8915	BCL10	5867	RAB4A
	148198	ZNF98	1977	EIF4E	835	CASP2	4780	NFE2L2
	8648	NCOA1	116535	MRGPRF	1977	EIF4E	3172	HNF4A
	6048	RNF5	11116	FGFR1OP	11182	SLC2A6	8795	TNFRSF10B
	55635	DEPDC1	3614	IMPDH1	5696	PSMB8	4055	LTBR
	5624	PROC	165140	OXER1	5048	PAFAH1B1	1316	KLF6

### Sheet: SCZ
	EN		SVM		GBM		RF
	Gene_id	Target_name	Gene_id	Target_name	Gene_id	Target_name	Gene_id	Target_name
Top 10	7357	UGCG	115	ADCY9	9322	TRIP10	4907	NT5E
	23475	QPRT	5089	PBX2	659	BMPR2	3725	JUN
	23609	MKRN2	2168	FABP1	3115	HLA-DPB1	9322	TRIP10
	3827	KNG1	9533	POLR1C	4907	NT5E	115	ADCY9
	162963	ZNF610	167465	ZNF366	5696	PSMB8	3055	HCK
	6118	RPA2	79050	NOC4L	481	ATP1B1	9697	TRAM2
	23062	GGA2	85479	DNAJC5B	115	ADCY9	2212	FCGR2A
	387	RHOA	9181	ARHGEF2	7027	TFDP1	54881	TEX10
	29933	GPR132	56104	PCDHGB1	2538	G6PC	6505	SLC1A1
	64921	CASD1	205564	SENP5	117196	MRGPRX4	1812	DRD1
Bottom 10	8703	B4GALT3	6657	SOX2	5025	P2RX4	7695	ZNF136
	2078	ERG	10013	HDAC6	2302	FOXJ1	55723	ASF1B
	55662	HIF1AN	23411	SIRT1	7494	XBP1	22828	SCAF8
	6196	RPS6KA2	55223	TRIM62	5096	PCCB	9616	RNF7
	1616	DAXX	6196	RPS6KA2	1457	CSNK2A1	6591	SNAI2
	6657	SOX2	55662	HIF1AN	5715	PSMD9	5471	PPAT
	6419	SETMAR	7494	XBP1	5347	PLK1	51027	BOLA1
	84678	KDM2B	3456	IFNB1	652	BMP4	285268	ZNF621
	55223	TRIM62	5424	POLD1	55223	TRIM62	1488	CTBP2
	5424	POLD1	3458	IFNG	10629	TAF6L	808	CALM3
